# Long range regulation of transcription scales with genomic distance in a gene specific manner

**DOI:** 10.1101/2024.07.19.604327

**Authors:** Christina L Jensen, Liang-Fu Chen, Tomek Swigut, Olivia J Crocker, David Yao, Mike C Bassik, James E Ferrell, Alistair N Boettiger, Joanna Wysocka

## Abstract

While critical for tuning the timing and level of transcription, enhancer communication with distal promoters is not well understood. Here we bypass the need for sequence-specific transcription factors and recruit activators directly using CARGO-VPR, an approach for targeting dCas9-VPR using a multiplexed array of RNA guides. We show that this approach achieves effective activator recruitment to arbitrary genomic sites, even those inaccessible by single dCas9. We utilize CARGO-VPR across the *Prdm8-Fgf5* locus in mESCs, where neither gene is expressed. We demonstrate that while activator recruitment to any tested region results in transcriptional induction of at least one gene, the expression level strongly depends on the genomic distance between the promoter and activator recruitment site. However, the expression-distance relationship for each gene scales distinctly in a manner not attributable to differences in 3D contact frequency, promoter DNA sequence or presence of the repressive chromatin marks at the locus.
