## Supplementary material for "Long range regulation of transcription scales with genomic distance in a gene specific manner": TableS1

### Sheet: Primers
Name	Sequence	Used in Figure:
3'-Fgf5-guide	GAGTTGTTTCCCACAAGGCC	1
Fgf5-3'-tagging-LHA-F	aaaaGGATCCTCCAAAGCGAAACTTCAGTCTGTACT	1
Fgf5-3'-tagging-LHA-R	aaaaTGTACAGGTGTTGCAGAGGTAACTT	1
Fgf5-3'-tagging-RHA-F	aaaatctagaTAAAATAAAGTAAACGATGCTGTAGTAGAGAGAAAAACG	1
Fgf5-3'-tagging-RHA-R	aaaaGAATTCTGCTCGTCCATCCTGGCC	1
oMCB1562	aggcttggatttctataacttcgtatagcatacattatac	1
oMCB1563	ACATGCATGGCGGTAATACGGTTATC	1
oMCB1439	caagcagaagacggcatacgagatgcacaaaaggaaactcaccct	1
LTR-ups	AGAGATGTGCGTCTGTAATTT	S5
LTR-dns	AAGCTGTGATTTACCCGAG	S5
Fgf5-Promoter-guide	ACGCAGCCGCGCGGGGGCTA	5
Prdm8-Promoter-guide	GACATACCACTCAAACTCTA	5
Prdm8Pro-genomic-temp-F	CATTTGATGTCTTGCTGGCC	5
Prdm8Pro-genomic-temp-R	TGTAAGAAAATGCAATGCCTGT	5
Fgf5Pro-genomic-temp-F	AGAGATTTGTGCTGTGGTGC	5
Fgf5Pro-genomic-temp-R	GCCCTTCCAAAACGCATGTA	5
Prdm8-prom-LHA-F	ggatcgtctcgtttaCCAGACAGGAGTCTCAGAGC	5
Prdm8-prom-LHA-R	GGAACTTCTTTGAGTGGTATGTCCCTGCTCC	5
Prdm8-prom-RHA-F	GGCTACGctctctctctctcCTAATCTATCTGCATCTC	5
Prdm8-prom-RHA-R	tgatcgtctcccggtCTCCCATATGCCCCAAATG	5
Fgf5-450bp-Promoter-F	GAACTTCCCCTTGCGTGGAGAGC	5
Fgf5-450bp-Promoter-R	agagagagCGTAGCCCCCGCGC	5
Fgf5-prom-LHA-F	ggatcgtctcgtttaCCTTTGGCGATTTCCTGTGTTGATC	5
Fgf5-prom-LHA-R	GAAGTTATGCACGGACGGACGGCAA	5
Fgf5-prom-RHA-F	tctctctcGAGCCCGGAGCCAGCC	5
Fgf5-prom-RHA-R	aaagtcgacCCTGTGTAGTTGGTGTGCG	5
Prdm8-450bp-Promoter-F	ggatcgtctcgtttaCCAGACAGGAGTCTCAGAGC	5
Prdm8-450bp-Promoter-R	GGAACTTCTTTGAGTGGTATGTCCCTGCTCC	5
Non-Targeting guide	GCGTCGATCGATACGCG	All
Neg#1-guide	ACTCACACTTCCTCTCCCCG	1
Neg#2-guide	TCTTTAACACTGACTGACAT	1
Pos#1-guide	TTAGAAGCACCTTACCCCG	1
Pos#2-guide	AGGACTCGCTTTATGCCGG	1
Pos#3-guide	TGCAAGCCATACTATGGGA	1
Fgf5-RT-qPCR-F	GGGATTGTAGGAATACGAGGAGTT	All
Fgf5-RT-qPCR-R	TGGCACTTGCATGGAGTTT	All
Prdm8-RT-qPCR-F	ATCTTCCGGGTAGACACTTC	All except 1
Prdm8-RT-qPCR-F	TTCGAGATTCTGTTCTTCCTTATC	All except 1
Rpl13a-RT-qPCR-F	ACAGCCACTCTGGAGGAGAA	All
Rpl13a-RT-qPCR-R	AGGCATGAGGCAAACAGTCT	All
Neg#1_qPCR_F	AATGTCAGTGGCACACCAGT	1
Neg#1_qPCR_R	CGCCAAAATGCTACAAACAA	1
Neg#2_qPCR_F	CCTGCTAACTGTCCATGGCT	1
Neg#2_qPCR_R	AGAGAAACTGAACACCTTCGAA	1
Pos#1_qPCR_F	CTGCTGGGGATAGTGCAAAT	1
Pos#1_qPCR_R	GACAGCAAGCCAATGTGAGA	1
Pos#2_qPCR_F	CAAAAACCCATCGGACAAAG	1
Pos#2_qPCR_R	GAACGCAATTGTCCAGAAGC	1
Pos#3_qPCR_F	CCTAATGATCCTTGGCTGGA	1
Pos#3_qPCR_R	AAGGATCAGCTTTTCCCACA	1
14kbUSF_g3_qPCR_F	GTATGTCCCATTGCCTCTCC	2
14kbUSF_g3_qPCR_R	TGCCAAGACTCAGATGTTTACAA	2
14kbUSF_g5_qPCR_1F	tggggattttatacatgtgtgtg	2
14kbUSF_g5_qPCR_1R	aaggagttgggacggaaagt	2
14kbUSF_g10_qPCR_1F	atctcctggaacatgggcta	2
14kbUSF_g10_qPCR_1R	ggagggctcatgaagtcgta	2
35kbDSF_g3_qPCR_F	TCTCTAGAAGTTTGAGCTGGTATTTT	S2
35kbDSF_g3_qPCR_R	CAGTGTGACATGGACCCAAT	S2
35kbDSF_g5_qPCR_F	AAATTGGGTCCATGTCACACT	S2
35kbDSF_g5_qPCR_R	CTAAGGGGAGCCTGCAGATA	S2
35kbDSF_g8_qPCR_F	CCTGGTAAACAGACATGATTAAGAGA	S2
35kbDSF_g8_qPCR_R	AACAAAGTTTTATCAGCATTCTCC	S2
35kbDSF_g2_qPCR_F	GGTATCTGCAGGCTCCCC	2, S2
35kbDSF_g2_qPCR_R	TCCCCGGAGTAGTCTGTTATT	2, S2
36kbUSF_qPCR_F	CACTGCCACTGTACCTAGGT	2
36kbUSF_qPCR_R	GCTACTGCCGTCTTGATTCTTAT	2
Fgf5Pro_qPCR_F	TGGCTCTTGACAACCGCT	2
Fgf5Pro_qPCR_R	GGTGTCTCGCCCTCAGAAG	2
Fgf5Pro_g1_qPCR_F	GAACCCATGCCCACGTTG	2, S2
Fgf5Pro_g1_qPCR_R	CCAGCGGTTGTCAAGAGC	2, S2
PrPro1_qPCR_F	ACAGAGAGAGCACAGAAGGT	S5
PrPro1_qPCR_R	GATATGGGCTAGGAGGGCG	S5
PrPro2_qPCR_F	GAAGGAGCTTAGGATCTGCC	S5
PrPro2_qPCR_R	ATAATCTGCCCAATGACGCG	S5
PrPro_g2_qPCR_F	ATTTTGCCAACCCAGGTGTC	2, S2
PrPro_g2_qPCR_R	GATCCTAAGCTCCTTCCCGA	2, S2
low1_qPCR_F	CCAAAATCTTCCTGAGGGTGT	S5
low1_qPCR_R	AGCCATGGACAGTTAGCAGG	S5
low1_qPCR_F	GGTCAACCCGTGGAAGTATT	S5
low1_qPCR_R	GACTTCCTGTGATGTTCAGCA	S5
CARGO_1_qPCR_primerSet_1_F	gagtccctgtcccaactcg	3
CARGO_1_qPCR_primerSet_1_R	ggctctctagtccatccctg	3
CARGO_2_qPCR_primerSet_1_F	TCTGTTAAGTCTCTTCTGCATCC	3
CARGO_2_qPCR_primerSet_1_R	GGGCCCCATGTAATAGAGTCA	3
CARGO_3_qPCR_primerSet_1_F	ACCAGGAGCAGGAGAGTCTT	3
CARGO_3_qPCR_primerSet_1_R	ACCAAACGAGGGAATGTACAC	3
CARGO_4_qPCR_primerSet_1_F	GCGAAAATCTAAAATCAGCCCG	3
CARGO_4_qPCR_primerSet_1_R	CTCTCTCGTTTAGCCCGTCT	3
CARGO_7.5kb_USP_qPCR_primerSet_1_F	GATGAAGGTGAGAGAAGTGTTTC	3
CARGO_7.5kb_USP_qPCR_primerSet_1_R	TCCAAATGCCTCCTCTCAAAG	3
CARGO_6_qPCR_primerSet_1_F	AGACATAGGTGAGGAAAGAGTCA	3
CARGO_6_qPCR_primerSet_1_R	TGCTTCTTGGCCTGGACTT	3
CARGO_7_qPCR_primerSet_1_F	TGAGAGCCTGCTTCTTAATCCT	3
CARGO_7_qPCR_primerSet_1_R	GAGAAGGGGCAAAGAAAGGATAA	3
CARGO_8_qPCR_primerSet_1_F	AGGTGAAGAAAAGTCAGACACA	3
CARGO_8_qPCR_primerSet_1_R	ATACCAAAGCACTCACCCCA	3
CARGO_9_qPCR_primerSet_1_F	CACAAACGAGACTCCCGAGA	3
CARGO_9_qPCR_primerSet_1_R	AAGAGCCTTTCACATCCAGC	3
CARGO_PrPro_qPCR_primerSet_1_F	TCGGGAAGGAGCTTAGGATC	3
CARGO_PrPro_qPCR_primerSet_1_R	TCCCTTTAACTCTTGCCGGT	3
CARGO_11_qPCR_primerSet_1_F	ACCCTGTCTCTGTCAGCAATAA	3
CARGO_11_qPCR_primerSet_1_R	GAAGTAGAGACCCGCTGCC	3
CARGO_12_qPCR_primerSet_1_F	AGGGAGGGAGGAGGGTTTAA	3
CARGO_12_qPCR_primerSet_1_R	CCCGCCCTCTATGGTTAAGT	3
CARGO_13_qPCR_primerSet_1_F	CCTGAACCAAGAAGCAACCG	3
CARGO_13_qPCR_primerSet_1_R	AAGTCAACCCTCTGCCATGA	3
CARGO_14_qPCR_primerSet_1_F	TGTAGATCAGTGTCAGGTGGC	3
CARGO_14_qPCR_primerSet_1_R	TGGAAGATGAGGGCAGCC	3
CARGO_36kb_USF_qPCR_primerSet_1_F	GGTAGATGAACAGGAGTGCC	2, S2, 3
CARGO_36kb_USF_qPCR_primerSet_1_R	TGAAATCTAATGGGAGTGAGCA	2, S2, 3
CARGO_33kb_USF_qPCR_primerSet_1_F	CCAAAATCTTCCTGAGGGTGT	3
CARGO_33kb_USF_qPCR_primerSet_1_R	AGCCATGGACAGTTAGCAGG	3
CARGO_17_qPCR_primerSet_1_F	TGCCAATGTCTCATTAAGTGTGG	3
CARGO_17_qPCR_primerSet_1_R	TGCGGATATTATAGAGACTCCCA	3
CARGO_18_qPCR_primerSet_1_F	TTGTTATAGCCCAATGTCTCTGT	3
CARGO_18_qPCR_primerSet_1_R	GCCTTCTGTGAGATAAACCCATA	3
CARGO_19_qPCR_primerSet_1_F	AGGTGTGAGGCAGATTCTCC	3
CARGO_19_qPCR_primerSet_1_R	TCATGGGTTTAGGAGAGATGACT	3
CARGO_20_qPCR_primerSet_1_F	GGTCAACCCGTGGAAGTATT	3
CARGO_20_qPCR_primerSet_1_R	GACTTCCTGTGATGTTCAGCA	3
CARGO_14kb USF_qPCR_primerSet_1_F	GCACGAGTGTAGGACCATCT	3
CARGO_14kb USF_qPCR_primerSet_1_R	GGAGGGCTCATGAAGTCGTA	3
CARGO_22_qPCR_primerSet_1_F	CATTTTCATGGACCAAAGCTTCC	3
CARGO_22_qPCR_primerSet_1_R	CCTTTGTAACTCTCTGACACTGC	3
CARGO_23_qPCR_primerSet_1_F	AAGCTGCCATTTGTTCCTCC	3
CARGO_23_qPCR_primerSet_1_R	ATGCTGTCATGGGGTCTTGA	3
CARGO_24_qPCR_primerSet_1_F	GTCACGGACCCTCAGACAT	3
CARGO_24_qPCR_primerSet_1_R	TAGACTTCTGCCCCAAAGCT	3
CARGO_25_qPCR_primerSet_1_F	CCAGGTTTCAGTGGCTCATA	3
CARGO_25_qPCR_primerSet_1_R	CATTCTCATGGGTGGCTTTCT	3
CARGO_26_qPCR_primerSet_1_F	AGAGAGGATGTGAACACTGCA	3
CARGO_26_qPCR_primerSet_1_R	GGTGACCAAGCCAGCCAG	3
CARGO_27_qPCR_primerSet_1_F	CAGCATTACGTACGGGGAAATT	3
CARGO_27_qPCR_primerSet_1_R	GGACCGACCCTAATGAATGAT	3
CARGO_Fgf5Pro_qPCR_primerSet_1_F	TGGCTCTTGACAACCGCT	3
CARGO_Fgf5Pro_qPCR_primerSet_1_R	GGTGTCTCGCCCTCAGAAG	3
CARGO_29_qPCR_primerSet_1_F	GAGAGCTGTGTGTTTGATCCC	3
CARGO_29_qPCR_primerSet_1_R	TGATGCTGCTCCAACCATTG	3
CARGO_30kb_DSF_qPCR_primerSet_1_F	AACATCACCTCCCACTGTTG	2,S2,3
CARGO_30kb_DSF_qPCR_primerSet_1_R	CACTATCCCCAGCAGTCCAA	2,S2,3
CARGO_35kb_DSF_qPCR_primerSet_1_F	GGGGAGGGGAGAATGCTG	3
CARGO_35kb_DSF_qPCR_primerSet_1_R	AGAGGGGACGAGGAAATACTT	3
CARGO_32_qPCR_primerSet_1_F	GCCCCTTCCCCAGCATAC	3
CARGO_32_qPCR_primerSet_1_R	ATTCCCACACCTCTGACTGG	3
CARGO_33_qPCR_primerSet_1_F	TGAAGCCAACGTAGAAGGGA	3
CARGO_33_qPCR_primerSet_1_R	TGTGATACGGTTCATATGGTACC	3
CARGO_34_qPCR_primerSet_1_F	TGAGAAAAGTTGTCATGCATGGT	3
CARGO_34_qPCR_primerSet_1_R	GCCTTTCACGGTCCCATAGT	3
CARGO_35_qPCR_primerSet_1_F	TCCGCACAAAATCTCATCCA	3
CARGO_35_qPCR_primerSet_1_R	ACACAACCCGAATTCTGCTG	3
CARGO_36_qPCR_primerSet_1_F	CAGATCCAACTTTTACCTGCTCA	3
CARGO_36_qPCR_primerSet_1_R	TTCTTACCATCAGCTCAGCG	3
CARGO_37_qPCR_primerSet_1_F	GAAGCATCATCAGTGTGTTTGG	3
CARGO_37_qPCR_primerSet_1_R	CCTCACCCTTCACTTACAAATCC	3
CARGO_38_qPCR_primerSet_1_F	GCGTGGTCAGTTTAATGAAGC	3
CARGO_38_qPCR_primerSet_1_R	CTGTGGCACTCTGATATCAAGG	3
CARGO_1_qPCR_primerSet_2_F	CCTATGTTAAAGGTTCTGGATGC	S3
CARGO_1_qPCR_primerSet_2_R	CAACCCTAGCACTTTCCACTT	S3
CARGO_2_qPCR_primerSet_2_F	ACCCATAATGCTGCAGGTTTC	S3
CARGO_2_qPCR_primerSet_2_R	GCTTACACTTTATGGCTCTGACA	S3
CARGO_3_qPCR_primerSet_2_F	GTGTGTGCTTCCGAGTTCTC	S3
CARGO_3_qPCR_primerSet_2_R	GACTTCATCCTTTCAGCCTGG	S3
CARGO_4_qPCR_primerSet_2_F	CACTTTGCGGCTCTTCACG	S3
CARGO_4_qPCR_primerSet_2_R	CCAGATAAAAGGGGAGCTAACAG	S3
CARGO_7.5kb_USP_qPCR_primerSet_2_F	GAGCACCAAACAAATCGGTT	S3
CARGO_7.5kb_USP_qPCR_primerSet_2_R	CAGAACGCAGAGCTGTTGAC	S3
CARGO_6_qPCR_primerSet_2_F	CCAAACGGACCTTATGTGTGTA	S3
CARGO_6_qPCR_primerSet_2_R	GGGTTTAAAGAGAGTATGGGAGA	S3
CARGO_7_qPCR_primerSet_2_F	GCCTGCTTCTTAATCCTGGG	S3
CARGO_7_qPCR_primerSet_2_R	TGATGAAGGATTATTGGTGTGGT	S3
CARGO_8_qPCR_primerSet_2_F	AACAAAGCAGACACAGAGCC	S3
CARGO_8_qPCR_primerSet_2_R	AAAGGGATTAAGGGGAGGCC	S3
CARGO_9_qPCR_primerSet_2_F	ACAGAGAGAGCACAGAAGGT	S3
CARGO_9_qPCR_primerSet_2_R	GATATGGGCTAGGAGGGCG	S3
CARGO_PrPro_qPCR_primerSet_2_F	GAAGGAGCTTAGGATCTGCC	S3
CARGO_PrPro_qPCR_primerSet_2_R	ATAATCTGCCCAATGACGCG	S3
CARGO_11_qPCR_primerSet_2_F	CAGCGGGTCTCTACTTCGTA	S3
CARGO_11_qPCR_primerSet_2_R	CTGCACTGCGTTCTACTTGG	S3
CARGO_12_qPCR_primerSet_2_F	ATCTTCAGCAATTACGTTCCAC	S3
CARGO_12_qPCR_primerSet_2_R	GTCAGCGCTAGTAAGTCAGTT	S3
CARGO_13_qPCR_primerSet_2_F	TGTGGAAATATATGCTGTAGGGC	S3
CARGO_13_qPCR_primerSet_2_R	GAGCAACAAATCAGGACAACC	S3
CARGO_14_qPCR_primerSet_2_F	GTGGCAAAGACAGCAGAAGG	S3
CARGO_14_qPCR_primerSet_2_R	GTTGGCAGGGATTGAATTAGGT	S3
CARGO_36kb_USF_qPCR_primerSet_2_F	CACTGCCACTGTACCTAGGT	S3
CARGO_36kb_USF_qPCR_primerSet_2_R	GCTACTGCCGTCTTGATTCTTAT	S3
CARGO_33kb_USF_qPCR_primerSet_2_F	CACACTTCCTCTCCCCGTG	S3
CARGO_33kb_USF_qPCR_primerSet_2_R	CAGGGAATGAAAGGACCTAGGA	S3
CARGO_17_qPCR_primerSet_2_F	TACGGGGACAGCAACAAGTC	S3
CARGO_17_qPCR_primerSet_2_R	CACAATTAATGGGGCCAGGA	S3
CARGO_18_qPCR_primerSet_2_F	CCCAATGTCTCTGTCCTACTATG	S3
CARGO_18_qPCR_primerSet_2_R	GGGGATTTAACATCTTCTGCCT	S3
CARGO_19_qPCR_primerSet_2_F	GTGACTGACTACCACCCTCC	S3
CARGO_19_qPCR_primerSet_2_R	CGCCATGCCAAGACATTCTA	S3
CARGO_20_qPCR_primerSet_2_F	TGTGATAACCCCGGTGACAT	S3
CARGO_20_qPCR_primerSet_2_R	CCATCAACGACAGCACCAG	S3
CARGO_14kb USF_qPCR_primerSet_2_F	CCATTACCAAAAGCTCCCGAG	S3
CARGO_14kb USF_qPCR_primerSet_2_R	CCCACACTAAACCGAGTCCT	S3
CARGO_22_qPCR_primerSet_2_F	CTTTAACACTGACTGACATGGGT	S3
CARGO_22_qPCR_primerSet_2_R	AAGAATCATGCTGGCCAAGG	S3
CARGO_23_qPCR_primerSet_2_F	TCTTCTGACAATCGAAAACGTTT	S3
CARGO_23_qPCR_primerSet_2_R	TGTTGTCTGGTTATTCGGAGGA	S3
CARGO_24_qPCR_primerSet_2_F	CTGTAGGATGGCTTGCACTG	S3
CARGO_24_qPCR_primerSet_2_R	GCATCCCTCCTAAGTGTGCA	S3
CARGO_25_qPCR_primerSet_2_F	AGAAAGCCACCCATGAGAATG	S3
CARGO_25_qPCR_primerSet_2_R	TCTCCTTTTAACGTCTTGGCTG	S3
CARGO_26_qPCR_primerSet_2_F	AAGCAGCTGGGGTTTGTCT	S3
CARGO_26_qPCR_primerSet_2_R	CTGTCTCAGTTCAGGGCCTG	S3
CARGO_27_qPCR_primerSet_2_F	GGGGCCTGTCATTAATCATTCA	S3
CARGO_27_qPCR_primerSet_2_R	CTCTGACCCCATGATCCGTT	S3
CARGO_Fgf5Pro_qPCR_primerSet_2_F	TCTCCCTCCTCCTTCACACC	S3
CARGO_Fgf5Pro_qPCR_primerSet_2_R	CACCCGCCGCTTTGTGTA	S3
CARGO_29_qPCR_primerSet_2_F	TCCCCTTATGATCTGCAAATCTT	S3
CARGO_29_qPCR_primerSet_2_R	GCTCCACCGACCAACTGA	S3
CARGO_30kb_DSF_qPCR_primerSet_2_F	TGCTGCTGAGTCTACTATGGG	S3
CARGO_30kb_DSF_qPCR_primerSet_2_R	TGACAGCAAGCCAATGTGAG	S3
CARGO_35kb_DSF_qPCR_primerSet_2_F	CCTGGTAAACAGACATGATTAAGAGA	S3
CARGO_35kb_DSF_qPCR_primerSet_2_R	AACAAAGTTTTATCAGCATTCTCC	S3
CARGO_32_qPCR_primerSet_2_F	CGCAACACCTAAGATCCCTG	S3
CARGO_32_qPCR_primerSet_2_R	TCGCCTTCACCACCATAGAA	S3
CARGO_33_qPCR_primerSet_2_F	ACACCCCGTTCATCATGTGG	S3
CARGO_33_qPCR_primerSet_2_R	CTGTCTTCTTGCTAGATACTCCA	S3
CARGO_34_qPCR_primerSet_2_F	GGGACATGTTGGATGCGTTA	S3
CARGO_34_qPCR_primerSet_2_R	CCTTGTGTCCAGGAGCGT	S3
CARGO_35_qPCR_primerSet_2_F	GGATCACCGCACTGAGTTTAG	S3
CARGO_35_qPCR_primerSet_2_R	TGGTCCACTTTTCTTGACAGAC	S3
CARGO_36_qPCR_primerSet_2_F	CGCTGAGCTGATGGTAAGAA	S3
CARGO_36_qPCR_primerSet_2_R	GGCTGTGTCCCTTGTCGAT	S3
CARGO_37_qPCR_primerSet_2_F	ACCGAGAGAAACGAGGACAT	S3
CARGO_37_qPCR_primerSet_2_R	CTCCAACCCTCATACACACCTA	S3
CARGO_38_qPCR_primerSet_2_F	TGGGAGGATGGCAGAAACAG	S3
CARGO_38_qPCR_primerSet_2_R	GAACTCACACTACTGCACGC	S3
