## Supplementary material for "Long range regulation of transcription scales with genomic distance in a gene specific manner": TableS4

### Sheet: ORCA probe coord
mm9
chromosome	start	stop	probeID
chr5	98580000	98585000	1
chr5	98585001	98590001	2
chr5	98590002	98595002	3
chr5	98595003	98600003	4
chr5	98600004	98605004	5
chr5	98605005	98610005	6
chr5	98610006	98615006	7
chr5	98615007	98620007	8
chr5	98620008	98625008	9
chr5	98625009	98630009	10
chr5	98630010	98635010	11
chr5	98635011	98640011	12
chr5	98640012	98645012	13
chr5	98645013	98650013	14
chr5	98650014	98655014	15
chr5	98655015	98660015	16
chr5	98660016	98665016	17
chr5	98665017	98670017	18
chr5	98670018	98675018	19
chr5	98675019	98680019	20
chr5	98680020	98685020	21
chr5	98685021	98690021	22
chr5	98690022	98695022	23
chr5	98695023	98700023	24
chr5	98700024	98705024	25
chr5	98705025	98710025	26
chr5	98710026	98715026	27
chr5	98715027	98720027	28
chr5	98720028	98725028	29
chr5	98725029	98730029	30
chr5	98730030	98735030	31
chr5	98735031	98740031	32
chr5	98740032	98745032	33
chr5	98745033	98750033	34
chr5	98750034	98755034	35
chr5	98755035	98760035	36
chr5	98760036	98765036	37
chr5	98765037	98770037	38
